# Peritoneal autoantibody landscape in endometriosis

**DOI:** 10.1101/2022.05.27.493373

**Authors:** Sarah Harden, Tse Yeun Tan, Chee Wai Ku, Jieliang Zhou, Qingfeng Chen, Jerry Kok Yen Chan, Jan Brosens, Yie Hou Lee

**Affiliations:** Critical Analytics for Manufacturing Precision Medicine, Singapore-MIT Alliance for Research and Technology, Singapore, Singapore; Division of Biomedical Sciences, Clinical Science Research Laboratories, Warwick Medical School, University of Warwick, Coventry CV4 7AL, UK; Institute of Molecular and Cell Biology, Agency for Science, Technology and Research, Singapore, Singapore; Department of Reproductive Medicine, KKH, Singapore, Singapore; OBGYN-Academic Clinical Program, Duke-NUS Medical School, Singapore, Singapore; KK Research Centre, KK Women’s and Children’s Hospital, Singapore, Singapore; Tommy’s National Centre for Miscarriage Research, University Hospitals Coventry & Warwickshire, Coventry CV2 2DX, UK; Centre for Early Life, Warwick Medical School, University of Warwick, Coventry CV4 7AL, UK

**Author notes:** ***Address correspondence to:*** Lee Yie Hou Ph.D., OBGYN-ACP, Singhealth-Duke-NUS Academic Medicine, 100 Bukit Timah Road, Singapore 229899, Singapore-MIT Alliance for Research and Technology, 1 CREATE Way, #04-13/14 Enterprise Wing, Singapore 138602, **E-mail:**.

**Keywords:** Endometriosis, Autoantibodies, Autoimmunity, Precision medicine, Peritoneal

## Abstract

Women with endometriosis have a profound association with autoimmunity. An excess of autoantigens in the peritoneal cavity resulting from retrograde menstruation could lead to inflammation and pathologic autoimmunity. Using a native-conformation protein array, proteome-wide analysis of autoantibodies (AAbs) against 1623 proteins were profiled in peritoneal fluids (PF) of 25 women with endometriosis and 25 endometriosis-negative women. 46% of endometriotic women have five or more AAbs. Diverse cognate autoantigens were identified and corresponding AAbs against proteins involved in implantation, B-cell activation/development, and aberrant migration and mitogenicity. AAbs recognizing tumour suppressor protein p53 were the most frequent at 35% and were targeted against native and citrullinated p53 forms. Further, unsupervised hierarchical clustering and integrative pathway analysis, we observed clusters of endometriosis-associated infertile women with 60% positive for two or more AAbs which are involved in PDGF, TGF-β, RAC1/PAK1/p38/MMP2 signaling, LAT2/NTAL/LAB-mediated calcium mobilisation and integrin-mediated cell adhesion. Together, our data identifies peritoneal autoimmunity in a significant subset of women with endometriosis, with diverse impact on infertility and disease pathophysiology.
