## Supplementary material for "Peritoneal autoantibody landscape in endometriosis": Table S1

### Sheet: Table S1
Table S1. List of quantified cytokines, chemokines and growth factors and their abbreviations.
Detected cytokines in the peritoneal fluids are marked with ticks (ü)
No.	Name	Detected
1	EGF – Epidermal growth factor
2	Eotaxin (CCL11) - C-C motif chemokine 11	ü
3	FGF-2 (FGF basic) - Basic fibroblast growth factor
4	GM-CSF - Granulocyte macrophage colony-stimulating factor	ü
5	GROα (CXCL1) - Chemokine (C-X-C motif) ligand 1; Growth regulated oncogene-alpha	ü
6	HGF – Hepatocyte growth factor	ü
7	IFNγ – Interferon gamma	ü
8	IFNα – Interferon alpha	ü
9	IL-1RA – Interleukin-1 receptor alpha	ü
10	IL-1β - Interleukin-1 beta	ü
11	IL-1α - Interleukin-1 alpha	ü
12	IL-2 - Interleukin-2
13	IL-4 - Interleukin-4
14	IL-5 - Interleukin-5
15	IL-6 - Interleukin-6	ü
16	IL-7 - Interleukin-7	ü
17	IL-8 (CXCL8) - Chemokine (C-X-C motif) ligand 8; Interleukin-8	ü
18	IL-9 - Interleukin-9
19	IL-10 - Interleukin-10	ü
20	IL-12p40 - Interleukin-12 70kDa heterodimer	ü
21	IL-12p70 - Interleukin-12 40kDa monodimer	ü
22	IL-13 - Interleukin-13	ü
23	IL-15 - Interleukin-15	ü
24	IL-17A - Interleukin-17A
25	IL-18 - Interleukin-18	ü
26	IP-10 (CXCL10) - C-X-C motif chemokine 10; Interferon gamma-induced protein 10	ü
27	LIF - Leukemia inhibitory factor
28	MCP-1 (CCL2) - Chemokine (C-C motif) ligand 2; Monocyte chemotactic protein 1	ü
29	MIP-1α (CCL3) - Chemokine (C-C motif) ligand 3; Macrophage inflammatory protein 1-alpha	ü
30	MIP-1β (CCL4) - Chemokine (C-C motif) ligand 4; Macrophage inflammatory protein 1-beta	ü
31	βNGF - Beta nerve growth factor	ü
32	PDGF-BB - Platelet-Derived Growth Factor-BB
33	RANTES (CCL5) - Chemokine (C-C motif) ligand 5
34	SCF - Stem cell factor	ü
35	SDF1α (CXCL12) - C-X-C motif chemokine 12; stromal cell-derived factor α	ü
36	TNFα - Tumor necrosis factor alpha	ü
37	TNFβ (LTA) - Lymphotoxin-alpha; tumor necrosis factor-beta	ü
38	VEGF-A - Vascular endothelial growth factor A	ü
39	IL-16	ü
40	IL-3	ü
41	MCP-3	ü
42	MIF	ü
43	MIG	ü
44	SCGF-b	ü
45	TRAIL	ü
46	G-CSF	ü
47	IL-2RA	ü
48	CTACK	ü
