## Supplementary material for "Peritoneal autoantibody landscape in endometriosis": Table S3

### Sheet: Table S3
Table S3. List of autoantigens with penetrance fold change >2.5.
Protein	Penetrance Frequency (Case)	Penetrance Frequency % (Case)	Mean Penetrance (Case)	Penetrance Fold Change (Case)	Penetrance Frequency (Ctrl)	Penetrance Frequency % (Ctrl)	Mean Penetrance (Ctrl)	Penetrance Fold Change (Ctrl)	Frequency Differential	Frequency % Differential	Penetrance Fold Change Difference
TP53	8	32	1846.77	6.96944	1	4.7619	625.878	2.36198	7	27.2381	4.60746
HCLS1	8	32	2149.26	5.74572	2	9.52381	894.976	2.39258	6	22.4762	3.35314
ZNRD1	7	28	3498.88	12.6637	1	4.7619	736.198	2.66457	6	23.2381	9.99914
BANK1	5	20	2064.2	6.32507	1	4.7619	848.223	2.5991	4	15.2381	3.72597
FLI1	6	24	1704.72	6.25985	1	4.7619	706.73	2.59515	5	19.2381	3.66469
DNAJB1	5	20	1450.52	5.00069	1	4.7619	733.519	2.52881	4	15.2381	2.47188
ACVR2A	6	24	1202.09	4.20057	1	4.7619	777.355	2.71639	5	19.2381	1.48418
PIP4K2C	6	24	390.72	3.84091	1	4.7619	255.952	2.5161	5	19.2381	1.32481
GRK6	5	20	819.256	3.9236	1	4.7619	557.202	2.66857	4	15.2381	1.25504
PAGE1	5	20	1270.44	3.72945	1	4.7619	857.964	2.51859	4	15.2381	1.21085
CASP7	6	24	346.808	3.25447	1	4.7619	223.075	2.09335	5	19.2381	1.16112
CSAG1	5	20	494.639	3.71699	1	4.7619	345.816	2.59865	4	15.2381	1.11834
VAX2	5	20	857.975	3.74124	1	4.7619	612.971	2.67289	4	15.2381	1.06835
BAD	6	24	1273.94	3.72276	1	4.7619	911.541	2.66374	5	19.2381	1.05902
SHPK	5	20	386.509	3.72248	1	4.7619	277.14	2.66914	4	15.2381	1.05334
CXCR6	5	20	560.424	3.62728	1	4.7619	405.481	2.62443	4	15.2381	1.00285
ZNF276	6	24	1529.05	3.64626	1	4.7619	1120.25	2.6714	5	19.2381	0.974851
PTPN6	6	24	1292.96	3.52233	1	4.7619	952.211	2.59404	5	19.2381	0.928287
NR6A1	5	20	678.868	3.29456	1	4.7619	488.039	2.36846	4	15.2381	0.926096
MAGEB1	5	20	1251.89	3.1793	1	4.7619	891.977	2.26526	4	15.2381	0.914044
E7	5	20	1039.03	3.97407	1	4.7619	801.464	3.06543	4	15.2381	0.908646
TAF6L	5	20	770.437	3.23691	1	4.7619	555.903	2.33557	4	15.2381	0.901342
RARB	5	20	1182.57	3.62414	1	4.7619	888.649	2.72338	4	15.2381	0.900754
ZC4H2	6	24	2233.99	3.48901	1	4.7619	1658.87	2.5908	5	19.2381	0.898209
STK4	6	24	677.945	3.51036	1	4.7619	512.635	2.6544	5	19.2381	0.855965
KRT4	5	20	738.7	3.9148	1	4.7619	577.658	3.06135	4	15.2381	0.853455
OLIG3	5	20	709.357	3.66275	1	4.7619	546.243	2.82052	4	15.2381	0.842235
PTK2_iso2	5	20	744.425	3.59173	1	4.7619	569.865	2.7495	4	15.2381	0.842224
CAPG	5	20	949.096	3.83407	1	4.7619	741.312	2.99468	4	15.2381	0.839386
LY96	5	20	474.456	3.97443	1	4.7619	375.04	3.14164	4	15.2381	0.832793
RPS7	5	20	931.907	3.01338	1	4.7619	680.916	2.20179	4	15.2381	0.811595
HNF1B	5	20	549.844	3.73969	1	4.7619	431.539	2.93505	4	15.2381	0.804637
IP6K1	5	20	691.698	3.77448	1	4.7619	544.294	2.97012	4	15.2381	0.80436
PAX5	5	20	879.439	3.66949	1	4.7619	688.222	2.87163	4	15.2381	0.797861
SSBP4	5	20	1031.59	3.50187	1	4.7619	802.682	2.72482	4	15.2381	0.777049
AK3	5	20	424.158	3.39245	1	4.7619	328.038	2.62368	4	15.2381	0.768773
PDK3	6	24	513.415	3.01996	1	4.7619	383.807	2.25759	5	19.2381	0.762365
RPL22	5	20	664.576	3.02304	1	4.7619	498.754	2.26874	4	15.2381	0.754295
DUSP10	5	20	1134.01	3.23807	1	4.7619	869.897	2.48391	4	15.2381	0.754153
GTF2B	5	20	665.663	3.09815	1	4.7619	505.248	2.35154	4	15.2381	0.746607
CPA4	5	20	614.013	3.66198	1	4.7619	491.204	2.92955	4	15.2381	0.732433
MAGEB4	5	20	1384.17	3.34007	1	4.7619	1081.28	2.60918	4	15.2381	0.730884
YARS	6	24	1136.73	3.37058	1	4.7619	894.981	2.65375	5	19.2381	0.716831
PHLDA1	5	20	601.268	3.58816	1	4.7619	483.411	2.88483	4	15.2381	0.703328
BRSK1	5	20	489.02	3.2076	1	4.7619	382.346	2.5079	4	15.2381	0.699702
NUP50	5	20	1028.93	3.30584	1	4.7619	812.18	2.60945	4	15.2381	0.696385
CD96	5	20	632.398	3.62381	1	4.7619	511.661	2.93196	4	15.2381	0.691854
MAGEB2	5	20	1147.39	3.06464	1	4.7619	891.084	2.38006	4	15.2381	0.684586
WWTR1	5	20	862.101	3.47854	1	4.7619	695.041	2.80446	4	15.2381	0.674081
RPL30	5	20	962.651	3.16002	1	4.7619	758.359	2.4894	4	15.2381	0.670613
CCNB1	5	20	788.664	2.94857	1	4.7619	609.48	2.27866	4	15.2381	0.669915
SOX15	5	20	1141.26	3.02253	1	4.7619	890.841	2.35933	4	15.2381	0.663204
RIOK2	5	20	845.34	3.11231	1	4.7619	665.979	2.45196	4	15.2381	0.660359
TBX5	5	20	769.011	3.29991	1	4.7619	615.893	2.64287	4	15.2381	0.657046
JAK3	5	20	847.243	3.2103	1	4.7619	675.802	2.56069	4	15.2381	0.649609
STAM	5	20	991.482	3.34563	1	4.7619	799.029	2.69622	4	15.2381	0.649407
ANKRD45	5	20	696.168	3.66398	1	4.7619	575.467	3.02872	4	15.2381	0.635258
FOS	6	24	987.531	3.1511	1	4.7619	789.044	2.51775	5	19.2381	0.633351
HSPB8	6	24	914.241	3.10391	1	4.7619	728.405	2.47298	5	19.2381	0.630927
TFCP2	5	20	980.893	3.28731	1	4.7619	794.646	2.66313	4	15.2381	0.624179
NEK3	5	20	338.855	3.34765	1	4.7619	276.653	2.73314	4	15.2381	0.61451
SH2D1A	5	20	567.89	3.75518	1	4.7619	475.375	3.14342	4	15.2381	0.611754
PRKACA	5	20	921.31	3.71237	1	4.7619	771.266	3.10778	4	15.2381	0.604593
LGMN	5	20	919.783	3.26096	1	4.7619	750.323	2.66017	4	15.2381	0.600797
VPS54	5	20	843.973	2.97051	1	4.7619	674.828	2.37517	4	15.2381	0.595334
BATF	5	20	1022.8	3.26313	1	4.7619	837.507	2.67196	4	15.2381	0.591164
TLX2	5	20	755.164	3.27019	1	4.7619	621.981	2.69345	4	15.2381	0.576741
EPAS1	5	20	594.139	3.46248	1	4.7619	496.562	2.89383	4	15.2381	0.56865
CHI3L1	5	20	878.063	3.68391	1	4.7619	744.721	3.12448	4	15.2381	0.559436
VPS72	6	24	1001.6	3.37929	1	4.7619	836.046	2.82072	5	19.2381	0.558567
RALBP1	5	20	1190.55	3.22095	1	4.7619	986.062	2.66773	4	15.2381	0.553219
IST1	5	20	515.071	3.72971	1	4.7619	440.793	3.19185	4	15.2381	0.537856
ERG	6	24	1220.71	2.94801	1	4.7619	1000.67	2.41661	5	19.2381	0.531391
PRKRA	5	20	1093.6	2.74015	1	4.7619	882.317	2.21075	4	15.2381	0.529403
ID2	5	20	911.693	3.15005	1	4.7619	759.577	2.62446	4	15.2381	0.525585
BCKDK	5	20	722.305	3.26688	1	4.7619	607.126	2.74594	4	15.2381	0.520937
BIRC7	5	20	932.377	3.24544	1	4.7619	782.956	2.72533	4	15.2381	0.52011
CCNH	5	20	571.341	3.11878	1	4.7619	477.323	2.60557	4	15.2381	0.513218
PHF1	5	20	842.538	3.32095	1	4.7619	713.062	2.81061	4	15.2381	0.510344
TWF1	5	20	787.025	3.16389	1	4.7619	661.19	2.65803	4	15.2381	0.505864
NEK7	5	20	1084.73	3.1688	1	4.7619	913.733	2.66928	4	15.2381	0.499529
GPC3	5	20	755.213	2.82646	1	4.7619	622.144	2.32844	4	15.2381	0.498024
PIM1	5	20	546.193	2.88141	1	4.7619	452.645	2.3879	4	15.2381	0.493508
TFCP2L1	5	20	1068.08	3.50801	1	4.7619	917.873	3.01467	4	15.2381	0.49334
JUNB	5	20	766.635	3.52321	1	4.7619	659.485	3.03079	4	15.2381	0.492426
GNG3	5	20	500.549	2.9873	1	4.7619	419.119	2.50132	4	15.2381	0.485979
ELF5	6	24	699.934	3.18808	1	4.7619	593.244	2.70213	5	19.2381	0.485955
ZNF323	5	20	949.077	3.25634	1	4.7619	807.796	2.7716	4	15.2381	0.484743
ACTR2	5	20	730.609	3.37242	1	4.7619	627.095	2.89461	4	15.2381	0.477811
CMC4	5	20	878.877	3.49415	1	4.7619	759.333	3.01888	4	15.2381	0.475271
UBP1	5	20	994.928	3.35994	1	4.7619	856.016	2.89082	4	15.2381	0.469115
ELOA	5	20	1034.53	3.23959	1	4.7619	884.996	2.77132	4	15.2381	0.46827
SOCS3	5	20	962.478	3.33438	1	4.7619	827.522	2.86684	4	15.2381	0.467539
MYC	5	20	548.243	2.89782	1	4.7619	460.276	2.43285	4	15.2381	0.464964
BTF3	6	24	1040.08	2.93155	1	4.7619	875.985	2.46903	5	19.2381	0.462517
CDK10	5	20	603.952	3.52816	1	4.7619	525.299	3.06868	4	15.2381	0.459474
TAGLN	5	20	878.115	3.6536	1	4.7619	768.831	3.1989	4	15.2381	0.4547
PATZ1	5	20	795.18	2.93352	1	4.7619	674.828	2.48953	4	15.2381	0.443995
NEDD9	5	20	983.295	3.14941	1	4.7619	845.057	2.70664	4	15.2381	0.442763
SOX2	5	20	722.465	3.1341	1	4.7619	620.52	2.69185	4	15.2381	0.442245
IKBKE	5	20	1132.38	3.36486	1	4.7619	985.088	2.92719	4	15.2381	0.437675
PFN2	5	20	482.598	3.47493	1	4.7619	422.041	3.03889	4	15.2381	0.436038
TIRAP	5	20	1075.34	3.05975	1	4.7619	922.256	2.62417	4	15.2381	0.435578
MYCN	5	20	987.663	3.30667	1	4.7619	858.938	2.8757	4	15.2381	0.430969
MAP3K2	5	20	894.186	3.30479	1	4.7619	778.085	2.87569	4	15.2381	0.429094
PPP2R1A	5	20	570.71	2.93436	1	4.7619	488.282	2.51055	4	15.2381	0.423811
BRD3	5	20	903.944	3.07557	1	4.7619	780.277	2.65481	4	15.2381	0.420765
MRT4	5	20	1082.74	2.97152	1	4.7619	931.754	2.55714	4	15.2381	0.414383
SMAD2	5	20	1118.1	2.90046	1	4.7619	962.439	2.49665	4	15.2381	0.403806
IRAK4	5	20	1112.12	3.44001	1	4.7619	982.165	3.03804	4	15.2381	0.401969
TFEB	5	20	903.779	3.17122	1	4.7619	790.505	2.77376	4	15.2381	0.397461
TBX6	5	20	813.337	3.40371	1	4.7619	719.638	3.01159	4	15.2381	0.39212
STK10	5	20	916.547	3.01541	1	4.7619	797.568	2.62398	4	15.2381	0.391437
CEACAM1	6	24	792.693	2.9859	1	4.7619	689.358	2.59666	5	19.2381	0.389239
RBM7	5	20	919.415	2.94636	1	4.7619	799.029	2.56057	4	15.2381	0.38579
PHF7	5	20	940.262	3.05895	1	4.7619	823.139	2.67792	4	15.2381	0.381036
CAMKV	5	20	778.671	3.28435	1	4.7619	689.683	2.90901	4	15.2381	0.375343
PRKCZ	5	20	665.957	3.06977	1	4.7619	584.964	2.69643	4	15.2381	0.373341
PDGFRL	5	20	350.277	3.18697	1	4.7619	309.529	2.81623	4	15.2381	0.37074
CDK8	5	20	761.482	3.30168	1	4.7619	676.289	2.9323	4	15.2381	0.369384
GATAD2A	5	20	798.695	3.2076	1	4.7619	707.217	2.84022	4	15.2381	0.36738
BRSK2	5	20	1197.92	3.03455	1	4.7619	1053.28	2.66813	4	15.2381	0.366418
UBA3	5	20	584.037	3.31775	1	4.7619	519.698	2.95226	4	15.2381	0.365494
MITF	5	20	738.695	3.28897	1	4.7619	659.485	2.9363	4	15.2381	0.352675
CASS4	5	20	962.343	3.0287	1	4.7619	850.658	2.6772	4	15.2381	0.351496
DMPK	5	20	1082.89	3.32672	1	4.7619	970.232	2.98063	4	15.2381	0.346095
AIM2	5	20	450.614	3.17718	1	4.7619	401.585	2.83148	4	15.2381	0.345695
TTF2	5	20	814.439	3.14305	1	4.7619	725.239	2.79881	4	15.2381	0.344238
REXO4	5	20	757.721	3.25133	1	4.7619	677.507	2.90714	4	15.2381	0.344193
MAP3K6	5	20	582.027	3.09398	1	4.7619	517.506	2.75099	4	15.2381	0.342987
TAF7L	6	24	1003.21	2.99262	1	4.7619	888.405	2.65014	5	19.2381	0.342478
GMEB1	5	20	745.936	3.23211	1	4.7619	667.035	2.89024	4	15.2381	0.341874
SH2B1	5	20	820.953	2.9602	1	4.7619	726.7	2.62034	4	15.2381	0.339859
MAZ	6	24	663.417	3.34036	1	4.7619	596.167	3.00175	5	19.2381	0.33861
SUPT4H1	5	20	793.731	3.21305	1	4.7619	710.14	2.87467	4	15.2381	0.338379
GAS7	5	20	1129.1	2.97795	1	4.7619	1001.4	2.64116	4	15.2381	0.336788
SCMH1	5	20	663.324	3.16401	1	4.7619	593.244	2.82973	4	15.2381	0.334278
IGF2BP1	5	20	795.68	3.15157	1	4.7619	711.358	2.81758	4	15.2381	0.333985
RPS6KL1	5	20	678.42	3.20114	1	4.7619	608.83	2.87278	4	15.2381	0.328361
PQBP1	5	20	654.869	3.39436	1	4.7619	592.027	3.06863	4	15.2381	0.325727
SGO1	5	20	427.113	3.35916	1	4.7619	386.729	3.04155	4	15.2381	0.317609
RPL15	5	20	779.138	3.09749	1	4.7619	699.912	2.78252	4	15.2381	0.314965
ZMYND11	6	24	892.47	3.15519	1	4.7619	803.9	2.84206	5	19.2381	0.313124
DDX55	5	20	1266.99	3.11051	1	4.7619	1140.46	2.79989	4	15.2381	0.310624
PTPN1	5	20	735.229	3.14436	1	4.7619	662.651	2.83396	4	15.2381	0.310394
DCLK2	5	20	781.109	2.95504	1	4.7619	699.912	2.64787	4	15.2381	0.307178
TGIF1	5	20	498.543	3.23817	1	4.7619	451.265	2.93109	4	15.2381	0.307085
SMN2	6	24	956.41	2.80758	1	4.7619	856.259	2.51358	5	19.2381	0.293997
BPI	6	24	796.864	3.14568	1	4.7619	722.804	2.85332	5	19.2381	0.292358
RPL10A	5	20	867.918	3.42607	1	4.7619	793.915	3.13395	4	15.2381	0.292125
USF1	5	20	813.051	3.06672	1	4.7619	735.954	2.77592	4	15.2381	0.290798
HCFC2	5	20	738.59	3.14104	1	4.7619	672.149	2.85848	4	15.2381	0.282556
LASP1	5	20	834.509	3.0506	1	4.7619	757.385	2.76867	4	15.2381	0.281931
HIST1H1C	5	20	1042.88	3.59448	1	4.7619	961.952	3.31555	4	15.2381	0.278929
ELF4	6	24	723.813	3.00147	1	4.7619	656.563	2.7226	5	19.2381	0.278871
PLK1	6	24	998.815	2.98265	1	4.7619	905.453	2.70385	5	19.2381	0.278796
FANCC	5	20	785.136	2.83343	1	4.7619	707.948	2.55487	4	15.2381	0.27856
NMRAL1	5	20	985.985	3.1214	1	4.7619	900.095	2.84949	4	15.2381	0.271909
MUSK	5	20	985.382	3.45758	1	4.7619	908.132	3.18652	4	15.2381	0.27106
SUPT20H	5	20	933.016	3.03856	1	4.7619	850.414	2.76955	4	15.2381	0.269011
PIK3C3	5	20	925.176	3.13299	1	4.7619	846.031	2.86497	4	15.2381	0.268015
CYLD	5	20	906.243	3.26414	1	4.7619	832.637	2.99902	4	15.2381	0.265116
TBPL1	5	20	747.405	3.13784	1	4.7619	684.325	2.87301	4	15.2381	0.264831
MED21	5	20	760.99	3.10142	1	4.7619	696.015	2.83661	4	15.2381	0.264805
STRADB	5	20	713.726	3.12715	1	4.7619	654.127	2.86602	4	15.2381	0.261128
MAPKAPK3	5	20	870.142	2.81496	1	4.7619	790.749	2.55812	4	15.2381	0.25684
ABCF1	5	20	1097.57	2.89412	1	4.7619	1000.19	2.63734	4	15.2381	0.256772
RHOH	5	20	829.293	2.81228	1	4.7619	753.732	2.55604	4	15.2381	0.25624
TGIF2	5	20	732.837	3.02621	1	4.7619	672.149	2.7756	4	15.2381	0.250607
NIM1K	5	20	635.892	3.22549	1	4.7619	587.156	2.97829	4	15.2381	0.247207
GTPBP1	5	20	337.262	3.25305	1	4.7619	311.721	3.0067	4	15.2381	0.246355
RAG1	5	20	1041.26	3.24484	1	4.7619	962.439	2.99922	4	15.2381	0.245621
AMD1	5	20	832.955	3.2093	1	4.7619	770.292	2.96787	4	15.2381	0.241434
GRK5	5	20	1239.55	3.23124	1	4.7619	1147.28	2.99073	4	15.2381	0.240517
BUD31	5	20	883.461	3.33272	1	4.7619	820.703	3.09597	4	15.2381	0.236745
CDK11B	6	24	892.724	3.20775	1	4.7619	827.279	2.97259	5	19.2381	0.235159
MYNN	5	20	758.282	3.27079	1	4.7619	704.782	3.04002	4	15.2381	0.230769
NAGK	5	20	738.145	3.32948	1	4.7619	687.248	3.09991	4	15.2381	0.229578
VEGFD	5	20	735.13	3.06623	1	4.7619	680.672	2.83909	4	15.2381	0.227143
HMGB2	5	20	902.276	3.04008	1	4.7619	835.559	2.81529	4	15.2381	0.224793
CTTN	5	20	604.978	2.83617	1	4.7619	557.689	2.61448	4	15.2381	0.221695
PKMYT1	5	20	1075.22	3.09495	1	4.7619	1001.16	2.88177	4	15.2381	0.213181
PRDM4	6	24	804.145	3.12835	1	4.7619	750.323	2.91897	5	19.2381	0.209383
HSBP1	5	20	759.56	3.05744	1	4.7619	707.705	2.84871	4	15.2381	0.208729
DYNC1LI2	5	20	519.251	3.35411	1	4.7619	487.064	3.14619	4	15.2381	0.207912
FASTKD1	5	20	925.232	3.3416	1	4.7619	868.436	3.13647	4	15.2381	0.205125
PMF1	5	20	649.886	3.10176	1	4.7619	607.613	2.9	4	15.2381	0.201758
ZSCAN21	5	20	801.936	3.18786	1	4.7619	751.297	2.98656	4	15.2381	0.201299
GTF2H1	5	20	705.883	3.1833	1	4.7619	661.92	2.98504	4	15.2381	0.19826
SFN	5	20	731.019	3.44725	1	4.7619	689.44	3.25117	4	15.2381	0.196075
KLF10	5	20	607.829	3.25613	1	4.7619	571.327	3.06059	4	15.2381	0.195542
TNFRSF11B	5	20	454.876	3.20209	1	4.7619	427.155	3.00695	4	15.2381	0.195138
EXOSC10	5	20	1030.55	3.3535	1	4.7619	971.206	3.16041	4	15.2381	0.193098
OSBPL9	5	20	419.365	3.24032	1	4.7619	394.522	3.04837	4	15.2381	0.191954
TCF21	5	20	737.636	3.28505	1	4.7619	694.554	3.09319	4	15.2381	0.191867
TARDBP	5	20	702.775	3.02574	1	4.7619	658.268	2.83412	4	15.2381	0.191622
VGLL1	5	20	775.578	3.23677	1	4.7619	730.11	3.04702	4	15.2381	0.189754
BCL2L14	5	20	1118.67	3.05387	1	4.7619	1049.62	2.8654	4	15.2381	0.188478
PPP1R2P9	5	20	730.491	3.18341	1	4.7619	687.978	2.99814	4	15.2381	0.185268
ATF5	5	20	730.08	3.05247	1	4.7619	686.274	2.86932	4	15.2381	0.183153
PBX3	5	20	590.86	2.87839	1	4.7619	553.63	2.69702	4	15.2381	0.181365
NRAS	5	20	802.828	2.80004	1	4.7619	752.271	2.62371	4	15.2381	0.176329
PO2F2	5	20	717.68	2.93504	1	4.7619	674.584	2.75879	4	15.2381	0.176247
KAT2A	5	20	739.188	3.2075	1	4.7619	698.694	3.03179	4	15.2381	0.175713
SUFU	5	20	656.506	3.1611	1	4.7619	620.764	2.989	4	15.2381	0.172099
UTP14A	5	20	1000.4	2.95011	1	4.7619	942.47	2.77927	4	15.2381	0.17084
CHST4	5	20	928.979	3.19925	1	4.7619	879.882	3.03017	4	15.2381	0.169081
WAS	5	20	840.354	2.76315	1	4.7619	789.531	2.59604	4	15.2381	0.167111
IKZF3	5	20	724.815	3.15195	1	4.7619	686.517	2.9854	4	15.2381	0.166544
RPS6KA6	5	20	1039.26	3.26179	1	4.7619	986.305	3.0956	4	15.2381	0.166196
CXCR2	5	20	727.342	3.04384	1	4.7619	689.927	2.88727	4	15.2381	0.156576
LEF1	5	20	787.059	2.95565	1	4.7619	745.452	2.7994	4	15.2381	0.156248
BRD2	5	20	974.889	2.77329	1	4.7619	921.526	2.62149	4	15.2381	0.151802
SP110	5	20	1104.27	3.17744	1	4.7619	1051.57	3.02582	4	15.2381	0.151622
RHOA	5	20	802.339	2.91012	1	4.7619	760.551	2.75855	4	15.2381	0.151567
ULK2	5	20	975.515	2.89572	1	4.7619	924.935	2.74558	4	15.2381	0.150142
MTERF1	5	20	630.756	3.18423	1	4.7619	601.037	3.0342	4	15.2381	0.150031
CSRNP1	5	20	1172.32	3.06663	1	4.7619	1115.38	2.91768	4	15.2381	0.148954
RPL34	5	20	980.161	3.09222	1	4.7619	933.459	2.94488	4	15.2381	0.147337
HAND1	5	20	724.524	3.04058	1	4.7619	689.44	2.89334	4	15.2381	0.147236
DMRTC2	5	20	1179.47	3.08312	1	4.7619	1123.17	2.93594	4	15.2381	0.147172
ALPK1	5	20	1030.99	2.8759	1	4.7619	978.269	2.72884	4	15.2381	0.147057
POLR2I	5	20	629.737	3.03573	1	4.7619	599.333	2.88917	4	15.2381	0.146565
LDB1	5	20	620.513	3.09658	1	4.7619	591.783	2.95321	4	15.2381	0.143372
PDPK1	5	20	780.188	3.06248	1	4.7619	744.721	2.92326	4	15.2381	0.139219
PABPC1	5	20	961.925	3.00023	1	4.7619	917.629	2.86207	4	15.2381	0.138157
DYRK4	5	20	906.946	2.88132	1	4.7619	864.539	2.74659	4	15.2381	0.134723
CUL5	6	24	954.654	3.15813	1	4.7619	915.438	3.02839	5	19.2381	0.129733
RPL13A	5	20	704.61	3.20097	1	4.7619	676.289	3.07231	4	15.2381	0.128658
TIMP3	5	20	868.482	2.9922	1	4.7619	831.175	2.86367	4	15.2381	0.128533
NFIB	5	20	639.334	3.04898	1	4.7619	612.971	2.92326	4	15.2381	0.125727
XIAP	5	20	944.006	3.0997	1	4.7619	906.67	2.97711	4	15.2381	0.122595
ZNF645	5	20	731.756	3.27772	1	4.7619	704.539	3.1558	4	15.2381	0.121913
PPP2R5A	5	20	847.576	2.99566	1	4.7619	813.154	2.874	4	15.2381	0.121661
TRAIP	5	20	754.674	3.11566	1	4.7619	725.726	2.99615	4	15.2381	0.119511
RPL31	5	20	521.381	3.16846	1	4.7619	501.92	3.05019	4	15.2381	0.118264
RARA	5	20	874.027	2.85478	1	4.7619	839.212	2.74106	4	15.2381	0.113714
STK26	6	24	1070.73	2.8413	1	4.7619	1028.68	2.72971	5	19.2381	0.11159
ACTA1	5	20	902.084	2.92463	1	4.7619	868.436	2.81554	4	15.2381	0.109088
RAP1GDS1	5	20	825.478	3.00464	1	4.7619	795.863	2.89685	4	15.2381	0.107794
NDUFV3	5	20	1016.08	2.95948	1	4.7619	979.486	2.85289	4	15.2381	0.106591
MAP3K7	5	20	790.651	2.98343	1	4.7619	762.986	2.87904	4	15.2381	0.104391
GTF2F2	5	20	707.675	3.06499	1	4.7619	683.838	2.96175	4	15.2381	0.10324
S100A6	5	20	888.717	2.93772	1	4.7619	857.964	2.83606	4	15.2381	0.101658
MECP2	5	20	729.162	3.22581	1	4.7619	706.243	3.12442	4	15.2381	0.101393
RPL7A	5	20	773.979	3.42562	1	4.7619	751.297	3.32523	4	15.2381	0.100392
DNMT3L	6	24	635.2	2.98457	1	4.7619	615.406	2.89157	5	19.2381	0.0930056
FASTK	5	20	935.175	3.02322	1	4.7619	906.427	2.93028	4	15.2381	0.0929349
ABCF3	5	20	980.392	2.86212	1	4.7619	948.801	2.7699	4	15.2381	0.0922245
GRB7	5	20	1071.35	2.7483	1	4.7619	1035.74	2.65695	4	15.2381	0.0913546
PIWIL2	5	20	715.833	3.10848	1	4.7619	694.797	3.01713	4	15.2381	0.0913472
MMP24	5	20	505.784	3.28434	1	4.7619	491.935	3.19441	4	15.2381	0.0899292
TOLLIP	5	20	808.565	2.72437	1	4.7619	781.982	2.6348	4	15.2381	0.0895697
GRK3	5	20	909.156	2.89852	1	4.7619	883.048	2.81529	4	15.2381	0.0832368
L3MBTL2	6	24	787.619	2.75226	1	4.7619	765.178	2.67384	5	19.2381	0.0784178
NFX1	5	20	961.817	3.06649	1	4.7619	937.842	2.99005	4	15.2381	0.076439
MAPK12	5	20	429.704	3.16812	1	4.7619	419.606	3.09367	4	15.2381	0.0744519
PTPN11	5	20	888.314	2.96391	1	4.7619	866.244	2.89028	4	15.2381	0.0736373
TRAF4	5	20	835.643	2.83597	1	4.7619	814.372	2.76378	4	15.2381	0.0721899
PLAGL2	5	20	805.145	3.2411	1	4.7619	787.34	3.16942	4	15.2381	0.0716737
MAPKAPK5	6	24	783.661	2.63129	1	4.7619	762.499	2.56024	5	19.2381	0.0710561
RET	5	20	775.396	3.18014	1	4.7619	759.577	3.11527	4	15.2381	0.0648779
CAB39L	5	20	967.229	3.07079	1	4.7619	946.853	3.00611	4	15.2381	0.0646892
TSSK3	5	20	641.137	2.76242	1	4.7619	626.608	2.69982	4	15.2381	0.0625983
TFRC	5	20	921.414	2.97119	1	4.7619	902.287	2.90952	4	15.2381	0.061677
TSC22D4	6	24	641.462	2.84732	1	4.7619	628.557	2.79003	5	19.2381	0.0572848
TNIP1	5	20	471.65	2.93994	1	4.7619	462.468	2.8827	4	15.2381	0.0572317
ZSCAN9	5	20	740.496	3.06795	1	4.7619	726.944	3.0118	4	15.2381	0.0561465
SMAD5	5	20	834.853	2.96506	1	4.7619	819.242	2.90961	4	15.2381	0.0554425
TRIM32	5	20	705.812	3.16341	1	4.7619	694.067	3.11077	4	15.2381	0.0526395
VAV1	5	20	866.559	2.91834	1	4.7619	851.145	2.86643	4	15.2381	0.0519103
MAP2K7	5	20	445.28	2.89685	1	4.7619	437.384	2.84548	4	15.2381	0.0513714
FOXA3	5	20	728.581	3.12008	1	4.7619	716.715	3.06927	4	15.2381	0.0508159
RORC	5	20	705.742	3.05071	1	4.7619	694.067	3.00024	4	15.2381	0.0504658
LYL1	5	20	828.13	2.87558	1	4.7619	813.641	2.82527	4	15.2381	0.0503105
GRM3	5	20	886.027	2.8641	1	4.7619	871.358	2.81668	4	15.2381	0.0474178
EEF1A1	5	20	824.866	2.83353	1	4.7619	812.91	2.79246	4	15.2381	0.0410699
HOXC8	5	20	772.508	3.06967	1	4.7619	762.256	3.02893	4	15.2381	0.0407394
GATA3	5	20	827.859	2.91371	1	4.7619	816.32	2.8731	4	15.2381	0.040613
LZTR1	5	20	1236.93	2.91417	1	4.7619	1220.34	2.87509	4	15.2381	0.039079
COL4A3BP	5	20	538.09	3.00609	1	4.7619	531.144	2.96729	4	15.2381	0.0388034
SBDS	5	20	832.763	2.72333	1	4.7619	822.652	2.69027	4	15.2381	0.033064
MYOZ2	5	20	1092.55	2.91304	1	4.7619	1081.28	2.88301	4	15.2381	0.0300378
NFIL3	5	20	789.899	2.8891	1	4.7619	787.096	2.87885	4	15.2381	0.0102507
NR2E1	5	20	655.018	3.02283	1	4.7619	655.345	3.02434	4	15.2381	-0.00150722
ZNF37A	5	20	831.609	3.02079	1	4.7619	835.802	3.03602	4	15.2381	-0.0152324
STARD7	5	20	986.342	2.94879	1	4.7619	992.15	2.96616	4	15.2381	-0.0173632
EWSR1	5	20	806.89	2.7117	1	4.7619	812.18	2.72948	4	15.2381	-0.0177794
PRM2	5	20	961.063	2.93184	1	4.7619	967.553	2.95164	4	15.2381	-0.0197992
NFIA	6	24	781.609	3.11324	1	4.7619	787.096	3.13509	5	19.2381	-0.021854
SIK2	5	20	1107.48	3.05423	1	4.7619	1116.84	3.08003	4	15.2381	-0.0258027
ZNF202	5	20	859.334	2.91989	1	4.7619	866.975	2.94585	4	15.2381	-0.0259643
WWOX	5	20	954.303	2.9468	1	4.7619	963.413	2.97493	4	15.2381	-0.0281321
VHL	5	20	911.086	2.80486	1	4.7619	920.552	2.83401	4	15.2381	-0.029142
SSX3	5	20	924.596	2.81295	1	4.7619	934.677	2.84362	4	15.2381	-0.0306694
ZBTB7B	5	20	939.585	3.0364	1	4.7619	949.288	3.06775	4	15.2381	-0.0313559
CAMK2D	6	24	849.954	2.80075	1	4.7619	859.912	2.83356	5	19.2381	-0.0328134
PHTF1	5	20	848.895	2.89447	1	4.7619	858.695	2.92788	4	15.2381	-0.0334142
ZNF3	5	20	893.772	2.9403	1	4.7619	903.991	2.97392	4	15.2381	-0.0336181
GNG4	6	24	779.62	2.63836	1	4.7619	789.775	2.67273	5	19.2381	-0.0343674
FGFR1	5	20	828.251	2.866	1	4.7619	838.238	2.90056	4	15.2381	-0.0345581
WT1	5	20	839.241	2.77448	1	4.7619	850.171	2.81062	4	15.2381	-0.0361346
FAS	5	20	837.553	2.65792	1	4.7619	851.389	2.70182	4	15.2381	-0.0439089
GNG2	5	20	775.799	2.98577	1	4.7619	787.34	3.03019	4	15.2381	-0.0444164
CHIC2	5	20	838.165	2.8321	1	4.7619	852.119	2.87925	4	15.2381	-0.0471483
ATF4	6	24	791.805	2.69536	1	4.7619	806.092	2.744	5	19.2381	-0.048634
ZNF394	5	20	955.795	3.01633	1	4.7619	971.45	3.06574	4	15.2381	-0.049404
SRP19	5	20	1042.71	2.99691	1	4.7619	1061.8	3.05178	4	15.2381	-0.0548763
ZNF444	5	20	735.622	3.03541	1	4.7619	749.592	3.09305	4	15.2381	-0.057643
CDK20	6	24	624.599	2.77676	1	4.7619	638.298	2.83766	5	19.2381	-0.0609013
PIAS2	5	20	673.196	2.8385	1	4.7619	690.901	2.91315	4	15.2381	-0.0746522
LAMTOR3	5	20	518.27	2.95069	1	4.7619	531.387	3.02537	4	15.2381	-0.0746773
MEF2A	6	24	895.703	2.67563	1	4.7619	923.474	2.75859	5	19.2381	-0.0829556
KCNIP3	5	20	649.954	3.11208	1	4.7619	667.522	3.1962	4	15.2381	-0.0841173
LATS1	5	20	1156.42	2.74261	1	4.7619	1198.18	2.84164	4	15.2381	-0.0990309
PDGFB	6	24	751.146	2.65142	1	4.7619	782.712	2.76284	5	19.2381	-0.111422
IFI16	5	20	804.913	2.7042	1	4.7619	840.43	2.82353	4	15.2381	-0.119324
H2AFY	5	20	928.852	2.80919	1	4.7619	969.015	2.93066	4	15.2381	-0.121469
FGFR2_int	5	20	599.327	3.16232	1	4.7619	622.468	3.28442	4	15.2381	-0.122105
EPHB4	5	20	981.202	3.02183	1	4.7619	1021.13	3.1448	4	15.2381	-0.122968
PIR	5	20	680.221	3.16601	1	4.7619	707.217	3.29166	4	15.2381	-0.125652
MRPL55	5	20	790.576	2.95402	1	4.7619	824.356	3.08024	4	15.2381	-0.12622
SRPX2	5	20	509.333	2.8545	1	4.7619	532.118	2.9822	4	15.2381	-0.127697
TFPT	5	20	1030.48	2.74391	1	4.7619	1087.37	2.8954	4	15.2381	-0.151487
MAPK8_tv2	6	24	1038.26	2.80533	1	4.7619	1094.43	2.95712	5	19.2381	-0.15179
MORC1	5	20	1033.23	2.82329	1	4.7619	1092.73	2.98585	4	15.2381	-0.162566
S100A9	5	20	754.89	2.94199	1	4.7619	797.811	3.10926	4	15.2381	-0.167273
ERBB2	5	20	440.74	3.05643	1	4.7619	465.146	3.22569	4	15.2381	-0.169253
ETNK2	5	20	706.339	2.77049	1	4.7619	750.079	2.94205	4	15.2381	-0.171562
CREB1	5	20	760.021	2.91702	1	4.7619	808.77	3.10412	4	15.2381	-0.187103
STAU1	5	20	1014.11	2.92326	1	4.7619	1081.77	3.11829	4	15.2381	-0.195032
PANK3	6	24	483.91	3.10364	1	4.7619	515.801	3.30818	5	19.2381	-0.204541
C1orf174	6	24	876.419	2.85755	1	4.7619	940.521	3.06655	5	19.2381	-0.209003
COX6C	5	20	743.644	2.83689	1	4.7619	800.003	3.05189	4	15.2381	-0.215002
ZNF274	5	20	699.346	3.18595	1	4.7619	747.887	3.40709	4	15.2381	-0.221132
PRM1	5	20	845.397	2.94297	1	4.7619	910.08	3.16814	4	15.2381	-0.225172
COQ8A	5	20	617.945	2.90061	1	4.7619	666.791	3.12989	4	15.2381	-0.229281
DEK	5	20	845.006	2.886	1	4.7619	912.759	3.11741	4	15.2381	-0.231402
DAPK1	5	20	879.411	2.88721	1	4.7619	955.377	3.13662	4	15.2381	-0.249406
IGF2	5	20	842.562	2.94111	1	4.7619	916.899	3.2006	4	15.2381	-0.259485
PYGO2	5	20	741.223	2.93043	1	4.7619	807.553	3.19266	4	15.2381	-0.262237
CIDEB	5	20	986.749	2.86821	1	4.7619	1078.6	3.13521	4	15.2381	-0.266998
PRL	5	20	686.233	3.06483	1	4.7619	750.81	3.35324	4	15.2381	-0.28841
PXK	5	20	911.183	2.86484	1	4.7619	1014.31	3.18909	4	15.2381	-0.324247
PTRH1	5	20	1187.45	2.93799	1	4.7619	1323.84	3.27545	4	15.2381	-0.337466
BASP1	6	24	708.321	3.03677	1	4.7619	796.594	3.41523	5	19.2381	-0.378453
HPCAL1	6	24	765.78	2.94342	1	4.7619	880.612	3.3848	5	19.2381	-0.44138
ARHGDIA	5	20	544.36	3.1111	1	4.7619	628.8	3.59369	4	15.2381	-0.482586
JUP	5	20	604.713	3.02293	1	4.7619	720.125	3.59987	4	15.2381	-0.576939
MAPK9	5	20	634.901	2.68254	1	4.7619	772.971	3.2659	4	15.2381	-0.583363
FKBP3	5	20	921.408	2.86969	1	4.7619	1117.33	3.47987	4	15.2381	-0.610179
CASP3	5	20	829.64	2.79459	1	4.7619	1023.32	3.447	4	15.2381	-0.652408
