## Supplementary material for "Peritoneal autoantibody landscape in endometriosis": Table S5

### Sheet: TableS5
Table S5. AAbs Associated with autoimmunity and endometriosis in Open Targets Platform (351 Aabs)
Proteins associated with autoimmunity	Proteins associated with endometriosis	Proteins common to Endometriosis and autoimmunity
ABCF1	CAB39L	ACTA1
ACTR2	CDK10	ACVR2A
ALPK1	CHST4	AIM2
ARHGDIA	GTF2H1	BAD
ATF4		BIRC7
BANK1		BRD2
BASP1		CASP3
BATF		CCNB1
BCKDK		CEACAM1
BCL2L14		CHI3L1
BPI		CREB1
BRD3		CXCR2
BRSK1		CXCR6
CAMKV		DAPK1
CAPG		DNAJB1
CASP7		DNMT3L
CASS4		EPAS1
CD96		EPHB4
CDK8		ERBB2
CHIC2		FAS
CIDEB		FGFR1
COQ8A		FOS
CPA4		FOXA3
CTTN		GATA3
CUL5		GPC3
CYLD		GTPBP1
DEK		HMGB2
DMPK		HNF1B
DUSP10		HSPB8
EEF1A1		ID2
ELF4		IGF2
ELF5		IRAK4
ERG		JAK3
EWSR1		JUP
EXOSC10		LATS1
FANCC		MAP2K7
FKBP3		MAPK9
FLI1		MAZ
GAS7		MITF
GMEB1		MMP24
GNG2		MYC
GNG3		NRAS
GNG4		PDGFB
GRB7		PHF1
GRK6		PLK1
GRM3		PPP2R1A
GTF2B		PRL
HOXC8		PTPN11
IFI16		RARB
IGF2BP1		RHOA
IKBKE		RORC
IKZF3		RPL13A
IP6K1		S100A6
KAT2A		S100A9
KLF10		SMAD2
LASP1		SOCS3
LEF1		SOX15
LGMN		SOX2
LY96		SUFU
LYL1		TAGLN
MAGEB1		TCF21
MAGEB2		TFRC
MAP3K2		TIMP3
MAP3K7		TIRAP
MAPKAPK3		TNFRSF11B
MAPKAPK5		TP53
MECP2		TRAIP
MEF2A		TRIM32
MUSK		USF1
MYCN		VAV1
MYNN		VEGFD
NDUFV3		VHL
NEDD9		WT1
NEK7		XIAP
NFIA
NFIL3
NR2E1
NR6A1
OLIG3
PABPC1
PATZ1
PAX5
PBX3
PDPK1
PFN2
PHTF1
PIAS2
PIK3C3
PIM1
PIP4K2C
PIR
PIWIL2
PLAGL2
PQBP1
PRKCZ
PRKRA
PRM1
PRM2
PTPN1
PTPN6
PXK
PYGO2
RAG1
RARA
RBM7
RET
RHOH
RPL15
RPL22
RPL31
RPL34
SBDS
SFN
SH2B1
SH2D1A
SHPK
SMAD5
SMN2
SP110
SRP19
SRPX2
SSBP4
STAM
STARD7
STK10
STK26
STK4
SUPT20H
TARDBP
TBX5
TBX6
TFCP2
TFCP2L1
TFEB
TGIF1
TGIF2
TLX2
TNIP1
TOLLIP
TRAF4
TTF2
TWF1
ULK2
WAS
WWOX
ZBTB7B
ZMYND11
ZNF276
ZSCAN9
149	4	74
