## Supplementary material for "Peritoneal autoantibody landscape in endometriosis": Table S7

### Sheet: TableS7
Table S7.AAbs Associated with autoimmunity and endometriosis in Open Targets Platform (109AAbs)
Proteins associated with autoimmunity	Proteins associated with endometriosis	Proteins common to Endometriosis and autoimmunity
ACVR1	CDK10	BAD
BPI	NFYA	C1D
CERS2		CA9
CITED1		CDK4
COMMD3		CDKN2B
COQ8A		CXCR6
CSNK1G1		DNMT3L
CST4		E2F6
CTTN		ESR2
DYRK2		FGFR2
ELF1		GPC3
FAF1		HIF1A
FANCC		IL1RN
FKBP1B		MAPK1
FLI1		MAPK6
FSCN1		MAPK9
FZD1		MSLN
GLRX3		NR3C1
GMPS		PDGFRB
GRK2		TERT
HEYL		TNFRSF11B
HOXA1		TP53
ITGB6		TP73
KAT7		TYMS
LAD1
LIMK2
LY96
MAP2K5
MED30
NCOA4
NFE2L2
NR6A1
PBX3
PDPK1
PIM1
PIP4K2C
PIP5K1B
PPARD
PSG1
PXN
RIPK2
RPS6KA2
SEPTIN4
SHPK
SNCA
STK17B
STK25
STK4
STUB1
TAF9
TCF12
ZBTB16
ZBTB32
ZNF165
ZNF331
